# Effect of Adolescent Stress on Adult Morphine-Induced Behavioral Sensitization is Dependent Upon Genetic Background

**DOI:** 10.1101/2021.01.20.427504

**Authors:** Helen M. Kamens, Carley N. Miller, Jasmine I. Caulfield, Dana Zeid, William J. Horton, Constanza Silva, Aswathy Sebastian, Istvan Albert, Thomas J. Gould, Diana Fishbein, P. Sue Grigson, Sonia A. Cavigelli

## Abstract

Deaths related to opioid use have skyrocketed in the United States, leading to a public health epidemic. Research has shown that both biological (genes) and environmental (stress) precursors are linked to opioid use. In particular, stress during adolescence – a critical period of frontal lobe development – influences the likelihood of abusing drugs. However, little is known about the biological mechanisms through which adolescent stress leads to long-term risk of opioid use, or whether genetic background moderates this response. Male and female C57BL/6J and BALB/cJ mice were exposed to chronic variable social stress (CVSS) or control conditions throughout adolescence and then tested for morphine locomotor sensitization or morphine consumption in adulthood. To examine possible mechanisms that underlie stress-induced changes in morphine behaviors, we assessed physiological changes in response to acute stress exposure and prefrontal cortex miRNA gene expression. Adolescent stress did not influence morphine sensitization or consumption in BALB/cJ animals, and there was limited evidence of stress effects in female C57BL/6J mice. In contrast, male C57BL/6J mice exposed to adolescent CVSS had blunted morphine sensitization compared to control animals; no differences were observed in the acute locomotor response to morphine administration or morphine consumption. Physiologically, C57BL/6J mice exposed to CVSS had an attenuated corticosterone recovery following an acute stressor and downregulation of twelve miRNA in the prefrontal cortex compared to control mice. The specificity of the effects for C57BL/6J versus BALB/cJ mice provides evidence of a gene by environmental interaction influencing opioid behaviors. Long-term differences in stress reactivity or miRNA expression suggests two possible biological mechanisms to evaluate in future research.
