## Supplemental Table 1 for "Effect of Adolescent Stress on Adult Morphine-Induced Behavioral Sensitization is Dependent Upon Genetic Background"

### Sheet: Sheet1
© 2000-2020 QIAGEN. All rights reserved.
Date	Mon Aug 31 09:45:49 PDT 2020
Analysis ID	19684074
Analysis Settings
Cutoff before duplicate resolution	true
Reference set	Ingenuity Knowledge Base (Genes Only)
Relationship to include	Direct and Indirect
Includes Endogenous Chemicals	Yes
Optional Analyses	My Pathways My List
Filter Summary
Consider only molecules and/or relationships where
(species = Mouse OR Rat OR Human) AND
(confidence = Experimentally Observed) AND
(mol. types = biologic drug OR canonical pathway OR chemical - endogenous mammalian OR chemical - endogenous non-mammalian OR chemical - kinase inhibitor OR chemical - other OR chemical - protease inhibitor OR chemical drug OR chemical reagent OR chemical toxicant OR complex OR cytokine OR disease OR enzyme OR function OR fusion gene/product OR G-protein coupled receptor OR group OR growth factor…
Canonical Pathways for My Projects->miRNA for HK update 8_2020->Core analysis using mRNA targets 8_31_20
